# Maximizing binary interactome mapping with a minimal number of assays

**DOI:** 10.1101/530790

**Authors:** Soon Gang Choi, Julien Olivet, Patricia Cassonnet, Pierre-Olivier Vidalain, Katja Luck, Luke Lambourne, Kerstin Spirohn, Irma Lemmens, Mélanie Dos Santos, Caroline Demeret, Louis Jones, Sudharshan Rangarajan, Wenting Bian, Eloi P. Coutant, Yves L. Janin, Sylvie van der Werf, Philipp Trepte, Erich E. Wanker, Javier De Las Rivas, Jan Tavernier, Jean-Claude Twizere, Tong Hao, David E. Hill, Marc Vidal, Michael A. Calderwood, Yves Jacob

## Abstract

Complementary assays are required to comprehensively map complex biological entities such as genomes, proteomes and interactome networks. However, how various assays can be optimally combined to approach completeness while maintaining high precision often remains unclear. Here, we propose a framework for binary protein-protein interaction (PPI) mapping based on optimally combining assays and/or assay versions to maximize detection of true positive interactions, while avoiding detection of random protein pairs. We have engineered a novel NanoLuc two-hybrid (N2H) system that integrates 12 different versions, differing by protein expression systems and tagging configurations. The resulting union of N2H versions recovers as many PPIs as 10 distinct assays combined. Thus, to further improve PPI mapping, developing alternative versions of existing assays might be as productive as designing completely new assays. Our findings should be applicable to systematic mapping of other biological landscapes.
