## Supplementary Data 1 for "Maximizing binary interactome mapping with a minimal number of assays"

### Sheet: method classification
MI ID	Definition	Class
MI:0004	affinity chromatography technology	Indirect
MI:0006	anti bait coimmunoprecipitation	Indirect
MI:0007	anti tag coimmunoprecipitation	Indirect
MI:0008	array technology	Binary
MI:0010	beta galactosidase complementation	Binary
MI:0011	beta lactamase complementation	Binary
MI:0012	bioluminescence resonance energy transfer	Binary
MI:0013	biophysical	Indirect
MI:0014	adenylate cyclase complementation	Binary
MI:0016	circular dichroism	Indirect
MI:0017	classical fluorescence spectroscopy	Indirect
MI:0018	two hybrid	Binary
MI:0019	coimmunoprecipitation	Indirect
MI:0020	transmission electron microscopy	Indirect
MI:0027	cosedimentation	Indirect
MI:0028	cosedimentation in solution	Indirect
MI:0029	cosedimentation through density gradient	Indirect
MI:0030	cross-linking study	Binary
MI:0031	protein cross-linking with a bifunctional reagent	Binary
MI:0034	display technology	Binary
MI:0038	dynamic light scattering	Indirect
MI:0040	electron microscopy	Indirect
MI:0042	electron paramagnetic resonance	Indirect
MI:0045	experimental interaction detection	Indirect
MI:0047	far western blotting	Binary
MI:0048	filamentous phage display	Binary
MI:0049	filter binding	Indirect
MI:0051	fluorescence technology	Indirect
MI:0052	fluorescence correlation spectroscopy	Binary
MI:0053	fluorescence polarization spectroscopy	Binary
MI:0054	fluorescence-activated cell sorting	Indirect
MI:0055	fluorescent resonance energy transfer	Binary
MI:0065	isothermal titration calorimetry	Binary
MI:0066	lambda phage display	Binary
MI:0067	light scattering	Indirect
MI:0069	mass spectrometry studies of complexes	Indirect
MI:0071	molecular sieving	Indirect
MI:0077	nuclear magnetic resonance	Binary
MI:0081	peptide array	Binary
MI:0084	phage display	Binary
MI:0089	protein array	Binary
MI:0090	protein complementation assay	Binary
MI:0091	chromatography technology	Indirect
MI:0092	protein in situ array	Binary
MI:0095	proteinchip(r) on a surface-enhanced laser desorption/ionization	Binary
MI:0096	pull down	Indirect
MI:0097	reverse ras recruitment system	Indirect
MI:0099	scintillation proximity assay	Binary
MI:0104	static light scattering	Indirect
MI:0107	surface plasmon resonance	Binary
MI:0108	t7 phage display	Binary
MI:0111	dihydrofolate reductase reconstruction	Binary
MI:0112	ubiquitin reconstruction	Binary
MI:0114	x-ray crystallography	Binary
MI:0115	yeast display	Binary
MI:0226	ion exchange chromatography	Indirect
MI:0227	reverse phase chromatography	Indirect
MI:0231	mammalian protein protein interaction trap	Binary
MI:0232	transcriptional complementation assay	Binary
MI:0254	genetic interference	Indirect
MI:0257	antisense rna	Indirect
MI:0276	blue native page	Indirect
MI:0369	lex-a dimerization assay	Binary
MI:0370	tox-r dimerization assay	Binary
MI:0397	two hybrid array	Binary
MI:0398	two hybrid pooling approach	Binary
MI:0399	two hybrid fragment pooling approach	Binary
MI:0400	affinity technology	Indirect
MI:0401	biochemical	Indirect
MI:0402	chromatin immunoprecipitation assays	Indirect
MI:0404	comigration in non denaturing gel electrophoresis	Indirect
MI:0405	competition binding	Indirect
MI:0406	deacetylase assay	Indirect
MI:0410	electron tomography	Indirect
MI:0411	enzyme linked immunosorbent assay	Binary
MI:0412	electrophoretic mobility supershift assay	Indirect
MI:0413	electrophoretic mobility shift assay	Indirect
MI:0415	enzymatic study	Indirect
MI:0416	fluorescence microscopy	Indirect
MI:0417	footprinting	Binary
MI:0419	gtpase assay	Indirect
MI:0420	kinase homogeneous time resolved fluorescence	Indirect
MI:0423	in-gel kinase assay	Indirect
MI:0424	protein kinase assay	Indirect
MI:0425	kinase scintillation proximity assay	Binary
MI:0426	light microscopy	Indirect
MI:0428	imaging techniques	Indirect
MI:0434	phosphatase assay	Indirect
MI:0435	protease assay	Indirect
MI:0437	protein tri hybrid	Indirect
MI:0440	saturation binding	Binary
MI:0510	homogeneous time resolved fluorescence	Indirect
MI:0512	zymography	Indirect
MI:0515	methyltransferase assay	Indirect
MI:0516	methyltransferase radiometric assay	Indirect
MI:0588	3 hybrid method	Indirect
MI:0605	enzymatic footprinting	Binary
MI:0655	lambda repressor two hybrid	Binary
MI:0657	systematic evolution of ligands by exponential enrichment	Indirect
MI:0663	confocal microscopy	Indirect
MI:0676	tandem affinity purification	Indirect
MI:0678	antibody array	Binary
MI:0726	reverse two hybrid	Binary
MI:0727	lexa b52 complementation	Binary
MI:0728	gal4 vp16 complementation	Binary
MI:0729	luminescence based mammalian interactome mapping	Binary
MI:0807	comigration in gel electrophoresis	Indirect
MI:0808	comigration in sds page	Indirect
MI:0809	bimolecular fluorescence complementation	Binary
MI:0813	proximity enzyme linked immunosorbent assay	Binary
MI:0814	protease accessibility laddering	Binary
MI:0825	x-ray fiber diffraction	Indirect
MI:0826	x ray scattering	Indirect
MI:0841	phosphotransferase assay	Indirect
MI:0858	immunodepleted coimmunoprecipitation	Indirect
MI:0859	intermolecular force	Indirect
MI:0870	demethylase assay	Indirect
MI:0872	atomic force microscopy	Indirect
MI:0880	atpase assay	Indirect
MI:0888	small angle neutron scattering	Binary
MI:0889	acetylase assay	Indirect
MI:0892	solid phase assay	Indirect
MI:0893	neutron diffraction	Indirect
MI:0894	electron diffraction	Indirect
MI:0905	amplified luminescent proximity homogeneous assay	Binary
MI:0920	ribonuclease assay	Indirect
MI:0921	surface plasmon resonance array	Binary
MI:0943	detection by mass spectrometry	Indirect
MI:0944	mass spectrometry study of hydrogen/deuterium exchange	Indirect
MI:0947	bead aggregation assay	Indirect
MI:0949	gdp/gtp exchange assay	Indirect
MI:0953	polymerization	Indirect
MI:0963	interactome parallel affinity capture	Indirect
MI:0964	infrared spectroscopy	Indirect
MI:0968	biosensor	Indirect
MI:0969	bio-layer interferometry	Indirect
MI:0982	electrophoretic mobility-based method	Indirect
MI:0990	cleavage assay	Indirect
MI:0991	lipoprotein cleavage assay	Indirect
MI:0997	ubiquitinase assay	Indirect
MI:1000	hydroxylase assay	Indirect
MI:1010	neddylase assay	Indirect
MI:1016	fluorescence recovery after photobleaching	Binary
MI:1019	protein phosphatase assay	Indirect
MI:1022	field flow fractionation	Indirect
MI:1024	scanning electron microscopy	Indirect
MI:1037	split renilla luciferase complementation	Binary
MI:1038	silicon nanowire field-effect transistor	Indirect
MI:1086	equilibrium dialysis	Indirect
MI:1103	solution state nmr	Indirect
MI:1104	solid state nmr	Indirect
MI:1112	two hybrid prey pooling approach	Binary
MI:1147	ampylation assay	Indirect
MI:1203	split luciferase complementation	Binary
MI:1204	split firefly luciferase complementation	Binary
MI:1235	thermal shift binding	Binary
MI:1246	ion mobility mass spectrometry of complexes	Indirect
MI:1247	mst	Indirect
MI:1311	differential scanning calorimetry	Indirect
MI:1313	proximity labelling technology	Indirect
MI:1314	proximity-dependent biotin identification	Indirect
MI:1356	validated two hybrid	Binary
MI:2189	avexis	Indirect

### Sheet: Removed v1 Pairs
		PROTEIN X	PROTEIN Y	CATEGORY	REASON
	Removed -v1 pairs Removed hsPRS-v1 pairs	TRAF6	TAB3	PRS	Clone quality
		S100A6	S100B	PRS	Clone quality
		CCND3	CDK6	PRS	Clone quality
		CDKN1A	CCNA1	PRS	Clone quality
		GRB2	PTK2	PRS	Clone quality
		S100A1	S100B	PRS	Clone quality
		PDGFRB	PTPN11	PRS	Clone quality
		RPA2	RPA3	PRS	Clone quality
		ARHGAP1	BNIP2	PRS	Clone quality
		CD2	CD58	PRS	Clone quality
		CDKN1B	CCNA1	PRS	Clone quality
		PTK2	SRC	PRS	Clone quality
		MAPK7	MAP2K5	PRS	Clone quality
		RAF1	RAP1A	PRS	Clone quality
		PTPN11	FRS2	PRS	Clone quality
		SMAD3	SMAD4	PRS	Clone quality
		FABP5	S100A7	PRS	Curation error
		GRAP2	LAT	PRS	Curation error
		NR3C1	RELA	PRS	Curation error
		PRKAR2A	EZR	PRS	Curation error
		FGF1	FGFR1	PRS	Curation error
		CXCL1	CXCR2	PRS	Curation error
		LGALS3	LGALS3BP	PRS	Curation error
		AKT1	TCL1A	PRS	Curation error
		LCP2	VAV1	PRS	Curation error
		HDAC1	RB1	PRS	Curation error
		RET	FRS2	PRS	Curation error
		B2M	HLA-A	PRS	Curation error
		B2M	HLA-C	PRS	Curation error
		CRK	PDGFRB	PRS	Curation error
		TNFSF10	TNFRSF10B	PRS	Curation error
		B2M	HLA-B	PRS	Curation error
		BAD	FGF18	RRS	Clone quality
		P2RY6	TRIM26	RRS	Clone quality
		GABRA2	PSTPIP2	RRS	Clone quality
		HLA-DQB1	ATOH7	RRS	Clone quality
		MYBL2	ENOX1	RRS	Clone quality
		MX2	NUP37	RRS	Clone quality
		NT5E	TAB3	RRS	Clone quality
		PFDN2	ZNF440	RRS	Clone quality
		HNRNPM	TNFSF10	RRS	Clone quality
		JAK3	ATP6V1D	RRS	Clone quality
		PML	SGK3	RRS	Clone quality
		PPP1R12B	ZKSCAN4	RRS	Clone quality
		HMGB1	TEAD4	RRS	Clone quality
		PPP1R1A	FAM116B	RRS	Clone quality
