## Supplementary Data 2 for "Maximizing binary interactome mapping with a minimal number of assays"

### Sheet: PMIDs for each hsPRS-v2 pair
Symbol X	Symbol Y	Pubmed ID
AKT1	PDPK1	11438723
AKT1	PDPK1	22569334
AKT1	PDPK1	11825911
AKT1	PDPK1	11313365
AKT1	PDPK1	23397142
AKT1	PDPK1	21775285
ARF1	ARFIP2	9038142
ARF1	ARFIP2	10623590
ATF3	DDIT3	12805554
ATF3	DDIT3	23661758
ATF3	DDIT3	8622660
BAD	BCL2L1	20603619
BAD	BCL2L1	21988832
BAD	BCL2L1	9389483
BAD	BCL2L1	15694340
BAD	BCL2L1	15131699
BAD	BCL2L1	9824152
BAD	BCL2L1	7834748
BAD	BCL2L1	20837658
BAD	BCL2L1	11494146
BAD	BCL2L1	11583631
BAD	BCL2L1	11206074
BAD	BCL2L1	12115603
BAD	BCL2L1	15705582
BAD	BCL2L1	10620799
BAD	BCL2L1	9388232
BAD	BCL2L1	19667065
BAD	BCL2L1	26186194
BAD	BCL2L1	18628207
BAD	BCL2L1	11077446
BAD	BCL2L1	25241761
BAD	BCL2L1	9305851
BAD	BCL2L1	19427857
BAK1	BCL2L1	10224090
BAK1	BCL2L1	17446862
BAK1	BCL2L1	11283018
BAK1	BCL2L1	11175750
BAK1	BCL2L1	22516262
BAK1	BCL2L1	15901672
BAK1	BCL2L1	23055042
BAK1	BCL2L1	10085290
BAK1	BCL2L1	14596824
BAK1	BCL2L1	9020082
BAK1	BCL2L1	20836993
BDNF	NTF4	8241191
BDNF	NTF4	9519408
BDNF	NTF4	10631974
BDNF	NTF4	25241761
BDNF	NTF4	7703225
CASP2	CRADD	15073321
CASP2	CRADD	11156409
CASP2	CRADD	23049853
CASP2	CRADD	8985253
CASP2	CRADD	11832478
CASP2	CRADD	16652156
CASP2	CRADD	9695946
CBLB	GRB2	9614102
CBLB	GRB2	10022120
CBLB	GRB2	21706016
CBLB	GRB2	10086340
CBLB	GRB2	12577067
CBLB	GRB2	20936779
CBLB	GRB2	21900206
CDK2	CKS1B	17409098
CDK2	CKS1B	23602568
CDK2	CKS1B	7809159
CDK2	CKS1B	25852190
CDK2	CKS1B	26186194
CDK2	CKS1B	19786724
CDK2	CKS1B	12140288
CDK2	CKS1B	26496610
CDK2	CKS1B	9840943
CDK2	CKS1B	8601310
CDK2	CKS1B	16979657
CDK2	CKS1B	15772084
CDK2	CKS1B	23455922
CEBPG	FOS	12805554
CEBPG	FOS	23661758
CEBPG	FOS	7665092
CGA	CGB5	7922031
CGA	CGB5	76069247
CGA	CGB5	99303701
CGA	CGB5	89123322
CGA	CGB5	90122784
CGA	CGB5	98237607
CGA	CGB5	94261179
CGA	CGB5	89214074
CGA	CGB5	95006321
DDIT3	FOS	12805554
DDIT3	FOS	23661758
DDIT3	FOS	10523647
DR1	DRAP1	11461703
DR1	DRAP1	8608938
DR1	DRAP1	8670811
DR1	DRAP1	8972183
DR1	DRAP1	15574413
DR1	DRAP1	18692475
DR1	DRAP1	26771498
DR1	DRAP1	18838386
ERBB3	NRG1	7592681
ERBB3	NRG1	11555649
ERBB3	NRG1	9168115
ERBB3	NRG1	11173924
ERBB3	NRG1	10970856
ERBB3	NRG1	17697999
FABP5	S100A7	10331666
FABP5	S100A7	12839573
FANCA	FANCC	15082718
FANCA	FANCC	10551855
FANCA	FANCC	11750104
FANCA	FANCC	9742112
FANCA	FANCC	12444097
FANCA	FANCC	20864535
FANCA	FANCC	17396147
FANCA	FANCC	10961856
FANCA	FANCC	15299030
FANCA	FANCC	12692539
FANCA	FANCC	10627486
FANCA	FANCC	17671210
FANCA	FANCC	11297559
FANCA	FANCC	16116422
FANCA	FANCC	12724401
FANCA	FANCC	10210316
FANCA	FANCC	11063725
FANCA	FANCC	22343915
FANCA	FANCC	12210728
FANCA	FANCC	16720839
FANCA	FANCC	10652215
FANCA	FANCC	12973351
FANCA	FANCC	10373536
FANCA	FANCC	11167740
FANCA	FANCC	22705371
FANCA	FANCC	12239156
FANCA	FANCC	18550849
FANCA	FANCG	15367677
FANCA	FANCG	12239156
FANCA	FANCG	12649160
FANCA	FANCG	11167740
FANCA	FANCG	19109555
FANCA	FANCG	14697762
FANCA	FANCG	10961856
FANCA	FANCG	16720839
FANCA	FANCG	22705371
FANCA	FANCG	17289582
FANCA	FANCG	12444097
FANCA	FANCG	10373536
FANCA	FANCG	11181053
FANCA	FANCG	20347428
FANCA	FANCG	15082718
FANCA	FANCG	11161829
FANCA	FANCG	20347429
FANCA	FANCG	10627486
FANCA	FANCG	24910428
FANCA	FANCG	10468603
FANCA	FANCG	17671210
FANCA	FANCG	12692539
FANCA	FANCG	10468606
FANCA	FANCG	11438206
FANCA	FANCG	20450923
FANCA	FANCG	15138265
FANCA	FANCG	11297559
FANCA	FANCG	25132264
FANCA	FANCG	10652215
FANCA	FANCG	16621732
FANCA	FANCG	11050007
FANCA	FANCG	18212739
FANCA	FANCG	12724401
FANCA	FANCG	10567393
FANCA	FANCG	11739169
FANCA	FANCG	21975120
FANCA	FANCG	15299017
FANCA	FANCG	12210728
FANCA	FANCG	11157805
FANCA	FANCG	11063725
FANCA	FANCG	18550849
FANCA	FANCG	12973351
FANCA	FANCG	17396147
FANCA	FANCG	15192709
FANCA	FANCG	22343915
FEN1	PCNA	1477073
FEN1	PCNA	22556262
FEN1	PCNA	22606318
FEN1	PCNA	8668533
FEN1	PCNA	9305916
FEN1	PCNA	11601988
FEN1	PCNA	12171929
FEN1	PCNA	24958773
FEN1	PCNA	26186194
FEN1	PCNA	8876181
FEN1	PCNA	9545252
FEN1	PCNA	26496610
FEN1	PCNA	18692475
FEN1	PCNA	14657243
FEN1	PCNA	22592530
FEN1	PCNA	15616578
FEN1	PCNA	11313979
FEN1	PCNA	15576034
FEN1	PCNA	7673186
FEN1	PCNA	17115032
FEN1	PCNA	16216273
FEN1	PCNA	12853968
FEN1	PCNA	11430825
GADD45A	PCNA	23485469
GADD45A	PCNA	10973963
GADD45A	PCNA	7973727
GADD45A	PCNA	10828065
GADD45A	PCNA	7478510
GADD45A	PCNA	20460379
GADD45A	PCNA	7784094
GRB2	LAT	12186560
GRB2	LAT	16906159
GRB2	LAT	11368773
GRB2	LAT	8063801
GRB2	LAT	16938345
GRB2	LAT	12359715
GRB2	LAT	10811803
GRB2	LAT	7516467
GRB2	LAT	9489702
GRB2	LAT	7510700
GRB2	VAV1	15558030
GRB2	VAV1	9013873
GRB2	VAV1	11406576
GRB2	VAV1	18692475
GRB2	VAV1	10207103
GRB2	VAV1	7809090
GRB2	VAV1	8900182
GTF2F1	GTF2F2	11183778
GTF2F1	GTF2F2	8441635
GTF2F1	GTF2F2	7827505
HBA2	HBB	92232710
HBA2	HBB	16169070
HBA2	HBB	9830011
HBA2	HBB	9661203
HBA2	HBB	93389748
HBA2	HBB	11724557
HBA2	HBB	80009172
HBA2	HBB	9894000
HBA2	HBB	1512262
HBA2	HBB	95240741
HBA2	HBB	15835899
HBA2	HBB	84216325
HBA2	HBB	6683087
HBA2	HBB	93085737
HBA2	HBB	9441940
HBA2	HBB	87308305
HBA2	HBB	10390349
HBA2	HBB	92316953
HBA2	HBB	6644819
HBA2	HBB	1552945
HBA2	HBB	6726807
HBA2	HBB	10930828
HDAC1	ZBTB16	24821727
HDAC1	ZBTB16	9765306
HDAC1	ZBTB16	11865059
HDAC1	ZBTB16	16024608
HDAC1	ZBTB16	19648967
HDAC1	ZBTB16	23898169
HDAC1	ZBTB16	15467736
HDAC1	ZBTB16	9627120
HDAC1	ZBTB16	9486654
HIF1A	TP53	12606552
HIF1A	TP53	27345397
HIF1A	TP53	9537326
HIF1A	TP53	10640274
HIF1A	TP53	11593383
HIF1A	TP53	12124396
IFIT1	EIF3E	10644362
IFIT1	EIF3E	11118224
IGF2	IGFBP4	10407151
IGF2	IGFBP4	9722589
JUNB	BATF	12805554
JUNB	BATF	23661758
JUNB	BATF	18692475
JUNB	BATF	8954125
JUNB	BATF	8570175
LCP2	GRAP2	17010654
LCP2	GRAP2	12496419
LCP2	GRAP2	10021361
LCP2	GRAP2	17235283
LCP2	GRAP2	10820259
LCP2	GRAP2	10224278
LCP2	GRAP2	12773374
LCP2	GRAP2	15929943
LCP2	GRAP2	12176364
LCP2	NCK1	21725281
LCP2	NCK1	9846482
LCP2	NCK1	15388330
LCP2	NCK1	10229072
LCP2	NCK1	22267732
LCP2	NCK1	20562827
LCP2	NCK1	15929943
LMNA	LMNB1	21346760
LMNA	LMNB1	22412018
LMNA	LMNB1	19727227
LMNA	LMNB1	7628545
LMNA	LMNB1	11792809
LMNA	LMNB1	21988832
LMNA	RB1	12475961
LMNA	RB1	8058329
LMNA	RB1	8278403
LSM3	LSM2	16169070
LSM3	LSM2	11920408
LSM3	LSM2	14667819
LSM3	LSM2	15231747
LSM3	LSM2	22365833
MAD2L1	MAD1L1	9546394
MAD2L1	MAD1L1	15694304
MAD2L1	MAD1L1	25012665
MAD2L1	MAD1L1	11804586
MAD2L1	MAD1L1	26496610
MAD2L1	MAD1L1	21525009
MAD2L1	MAD1L1	18692475
MAD2L1	MAD1L1	11459826
MAD2L1	MAD1L1	21988832
MAD2L1	MAD1L1	10660610
MAD2L1	MAD1L1	26986935
MAD2L1	MAD1L1	18318601
MAD2L1	MAD1L1	12006501
MAD2L1	MAD1L1	11707408
MAD2L1	MAD1L1	24581499
MAD2L1	MAD1L1	21772247
MAFG	NFE2L1	9421508
MAFG	NFE2L1	12805554
MAFG	NFE2L1	23661758
MAFG	NFE2L1	9150357
MAFG	NFE2L1	8932385
MCM2	MCM3	15232106
MCM2	MCM3	15236977
MCM2	MCM3	22540012
MCM2	MCM3	12614612
MCM2	MCM5	12614612
MCM2	MCM5	15232106
MCM2	MCM5	15236977
MCM2	MCM5	11248027
MCM2	MCM5	25963833
MCM2	MCM5	22540012
NCBP1	NCBP2	26496610
NCBP1	NCBP2	22365833
NCBP1	NCBP2	11545740
NCBP1	NCBP2	12454499
NCBP1	NCBP2	19668212
NCBP1	NCBP2	17190602
NCBP1	NCBP2	12374755
NCBP1	NCBP2	12434151
NF2	HGS	11285248
NF2	HGS	12444101
NF2	HGS	10861283
NF2	HGS	12444102
NR3C1	HSP90AA1	26804907
NR3C1	HSP90AA1	8645634
NR3C1	HSP90AA1	15916966
NR3C1	HSP90AA1	20195357
NR3C1	HSP90AA1	8089152
NR3C1	HSP90AA1	8898375
NR3C1	HSP90AA1	16131566
NR3C1	HSP90AA1	24949977
NR3C1	HSP90AA1	12093808
NR3C1	HSP90AA1	19875381
NR3C1	HSP90AA1	14987994
NR3C1	HSP90AA1	10066374
NR3C1	HSP90AA1	9334248
NR3C1	HSP90AA1	24462205
NR3C1	HSP90AA1	8621522
NR3C1	HSP90AA1	10903152
ORC2	MCM10	11095689
ORC2	MCM10	15232106
ORC2	ORC4	20850016
ORC2	ORC4	11323433
ORC2	ORC4	15232106
ORC2	ORC4	17716973
ORC2	ORC4	15910003
ORC2	ORC4	11395502
ORC2	ORC4	9353276
ORC2	ORC4	12004060
PDE4D	RACK1	12193273
PDE4D	RACK1	10329691
PDE4D	RACK1	19372219
PDE4D	RACK1	11516626
PEX14	PEX19	19197237
PEX14	PEX19	10704444
PEX14	PEX19	21525035
PEX14	PEX19	12096124
PEX19	PEX11B	11390669
PEX19	PEX11B	12096124
PEX19	PEX11B	20531392
PEX19	PEX11B	14709540
PEX19	PEX11B	10704444
PEX19	PEX16	11390669
PEX19	PEX16	10704444
PEX19	PEX16	14709540
PEX19	PEX16	26186194
PEX19	PEX16	12096124
PEX19	PEX16	20531392
PEX19	PEX3	11883941
PEX19	PEX3	25007327
PEX19	PEX3	26186194
PEX19	PEX3	10704444
PEX19	PEX3	21102411
PEX19	PEX3	16280322
PEX19	PEX3	11390669
PEX19	PEX3	12096124
PPP3CA	PPP3R1	26186194
PPP3CA	PPP3R1	96097077
PPP3CA	PPP3R1	8524402
PPP3CA	PPP3R1	12218175
PPP3CA	PPP3R1	19896943
PPP3CA	PPP3R1	12357034
PSMD4	RAD23A	12970176
PSMD4	RAD23A	14621999
PSMD4	RAD23A	14557549
PSMD4	RAD23A	16105547
PSMD4	RAD23A	16990800
PSMD4	RAD23A	19013454
PSMD4	RAD23A	10488153
PSMD4	RAD23A	17408689
PSMD4	RAD23A	11827521
RAC1	ARFIP2	8670882
RAC1	ARFIP2	21988832
RAC1	ARFIP2	9312003
RAC1	ARFIP2	11478794
RAC1	ARFIP2	11346801
RCC1	RAN	1961752
RCC1	RAN	10827954
RCC1	RAN	20565941
RCC1	RAN	12194828
RCC1	RAN	18617507
RCC1	RAN	26186194
RCC1	RAN	10811801
RCC1	RAN	11336674
RCC1	RAN	10369786
RHOA	ARHGAP1	97478540
RHOA	ARHGAP1	9407060
RHOA	ARHGAP1	9535855
RHOA	ARHGAP1	11927263
RHOA	ARHGAP1	9548756
RHOA	ARHGAP1	14749388
RHOA	ARHGAP1	20660160
RIPK2	NOD1	23300079
RIPK2	NOD1	10329646
RIPK2	NOD1	10224040
RIPK2	NOD1	16517750
SKP1	BTRC	27705803
SKP1	BTRC	25632159
SKP1	BTRC	15536641
SKP1	BTRC	9660940
SKP1	BTRC	19159283
SKP1	BTRC	22388891
SKP1	BTRC	10023660
SKP1	BTRC	10644755
SKP1	BTRC	25900982
SKP1	BTRC	16275325
SKP1	BTRC	10918611
SKP1	BTRC	24912152
SKP1	BTRC	24469040
SKP1	BTRC	10228155
SKP1	BTRC	10074433
SKP1	BTRC	26474281
SKP1	BTRC	17215248
SKP1	BTRC	15070733
SKP1	BTRC	9990852
SKP1	BTRC	24811168
SKP1	BTRC	11483504
SKP1	BTRC	10514433
SKP1	BTRC	22632967
SKP1	BTRC	19061640
SKP1	BTRC	12609982
SKP1	BTRC	12820959
SKP1	BTRC	25332235
SKP1	BTRC	14706645
SKP1	BTRC	17283138
SKP1	BTRC	10531035
SKP1	BTRC	19933270
SKP1	BTRC	23607312
SKP1	SKP2	16880511
SKP1	SKP2	23911321
SKP1	SKP2	22632967
SKP1	SKP2	22464731
SKP1	SKP2	15070733
SKP1	SKP2	15342634
SKP1	SKP2	11961546
SKP1	SKP2	24085301
SKP1	SKP2	19398581
SKP1	SKP2	11099048
SKP1	SKP2	9827542
SKP1	SKP2	22524983
SKP1	SKP2	15456869
SKP1	SKP2	10559858
SKP1	SKP2	12813041
SKP1	SKP2	26087183
SKP1	SKP2	20548724
SKP1	SKP2	20041211
SKP1	SKP2	18239684
SKP1	SKP2	10531035
SKP1	SKP2	23261596
SKP1	SKP2	15469821
SKP1	SKP2	10918611
SKP1	SKP2	27705803
SKP1	SKP2	26474281
SKP1	SKP2	9430629
SKP1	SKP2	20160477
SKP1	SKP2	12609982
SKP1	SKP2	15452136
SKP1	SKP2	23770852
SKP1	SKP2	16275325
SKP1	SKP2	18818696
SKP1	SKP2	18667692
SKP1	SKP2	16376880
SKP1	SKP2	22310285
SKP1	SKP2	10559916
SKP1	SKP2	19270694
SKP1	SKP2	23868976
SMAD1	SMAD4	26555259
SMAD1	SMAD4	24412244
SMAD1	SMAD4	9111321
SMAD1	SMAD4	9436979
SMAD1	SMAD4	11779505
SMAD1	SMAD4	17183365
SMAD1	SMAD4	12167862
SMAD1	SMAD4	10531362
SMAD1	SMAD4	10400705
SMAD1	SMAD4	14701756
SMAD1	SMAD4	12874272
SMAD1	SMAD4	15761153
SMAD1	SMAD4	11700304
SMAD1	SMAD4	15231748
SMAD4	DCP1A	15231748
SMAD4	DCP1A	11836524
SMAD4	DCP1A	25609649
TP53	UBE2I	16442531
TP53	UBE2I	23772552
TP53	UBE2I	10562557
TP53	UBE2I	12565873
TP53	UBE2I	17060459
TP53	UBE2I	22214662
TP53	UBE2I	10788439
TP53	UBE2I	21829513
TP53	UBE2I	17709345
TP53	UBE2I	18624398
TP53	UBE2I	11853669
TP53	UBE2I	19684601
TP53	UBE2I	10961991
TP53	UBE2I	8921390
TP53	UBE2I	16122737
TP53	UBE2I	23202365
TP53	UBE2I	15327968
TP53	UBE2I	10380882
XIAP	CASP3	18521960
XIAP	CASP3	9230442
XIAP	CASP3	9525868
XIAP	CASP3	15200957
XIAP	CASP3	11359776
XIAP	CASP3	19698783
XIAP	CASP3	9384571
XIAP	CASP3	18723680
XIAP	CASP3	16543147
XIAP	CASP3	11447297
XIAP	CASP3	22072751
XIAP	CASP3	15650747
XIAP	CASP3	16869888
XIAP	CASP3	17069460
XIAP	CASP3	15507451
XIAP	CASP3	22815893
XIAP	CASP3	11927604
XIAP	CASP3	11257230
XIAP	CASP3	23074197
XIAP	CASP3	17291493
XIAP	CASP3	23979166
XIAP	CASP3	25241761
XIAP	CASP3	12624662
XIAP	CASP3	11257232
XIAP	CASP3	26186194
XIAP	CASP7	18521960
XIAP	CASP7	11257232
XIAP	CASP7	9384571
XIAP	CASP7	19698783
XIAP	CASP7	11359776
XIAP	CASP7	9525868
XIAP	CASP7	23074197
XIAP	CASP7	14512414
XIAP	CASP7	15200957
XIAP	CASP7	11257230
XIAP	CASP7	23979166
XIAP	CASP7	15580265
XIAP	CASP7	11257231
XIAP	CASP7	9230442
XIAP	CASP9	17291493
XIAP	CASP9	16701639
XIAP	CASP9	11801603
XIAP	CASP9	15749826
XIAP	CASP9	19698783
XIAP	CASP9	17179183
XIAP	CASP9	25241761
XIAP	CASP9	14523016
XIAP	CASP9	11242052
XIAP	CASP9	15280366
XIAP	CASP9	18022362
XIAP	CASP9	15069192
XIAP	CASP9	14512414
XIAP	CASP9	16322207
XIAP	CASP9	9545235
XIAP	CASP9	11927604
XIAP	CASP9	15300255
XIAP	CASP9	15507451
XIAP	CASP9	23074197
XIAP	CASP9	12620238
